# Conservation of dynamic characteristics of transcriptional regulatory elements in periodic biological processes

**DOI:** 10.1101/2020.10.12.328658

**Authors:** Francis C. Motta, Robert C. Moseley, Bree Cummins, Anastasia Deckard, Steven B. Haase

## Abstract

Cell and circadian cycles control a large fraction of cell and organismal physiology by regulating large periodic transcriptional programs that encompass anywhere from 15-80% of the genome. The gene-regulatory networks (GRNs) controlling these programs were largely identified by genetics and chromosome mapping approaches in model systems, yet it is unlikely that we have identified all of the core GRN components. Moreover, large periodic transcriptional programs controlling a variety of processes certainly exist in important non-model organisms where genetic approaches to identifying networks are expensive, time-consuming or intractable. Ideally, the core network components could be identified using data-driven approaches on the transcriptome dynamics data already available. Previous work used dynamic gene expression features to identify sets of genes with periodic behavior; our work goes further to distinguish genes by role: core versus their non-regulatory outputs. Here we present a quantitative approach that can identify nodes of GRNs controlling cell or circadian cycles across taxa. There are practical applications of the approach for network biologists, but our findings reveal something unexpected—that there are quantifiable and fundamental shared features of these unrelated GRNs controlling disparate periodic phenotypes.

**Author summary:** Circadian rhythms, cellular division, and the developmental cycles of a multitude of living creatures, including those responsible for infectious diseases, are among the many dynamic phenomena in the natural world that are known to be the eventual output of gene regulatory networks. Identifying the small number of specialized genes that control these dynamic behaviors is of fundamental importance to our understanding of life, and our treatment of disease, but is difficult because of the sheer size of the genomes. We show that the core genes in organisms separated by millions of years of evolution have remarkable similarities that can be used to identify them.
