## Supplementary material for "Conservation of dynamic characteristics of transcriptional regulatory elements in periodic biological processes": Dataset S2: Core Genes

### Sheet: Sheet1
# The core genes used for each species. The third column specifies the reference used as evidence for core.
Core TF	Organism	PMCID or PMID
YLR131C	S. cerevisiae	PMC5072315
YKL185W	S. cerevisiae	PMC5072315
YPR104C	S. cerevisiae	PMC5072315
YIL131C	S. cerevisiae	PMC5072315
YNL068C	S. cerevisiae	PMC5072315
YCR065W	S. cerevisiae	PMC5072315
YDL056W	S. cerevisiae	PMC5072315
YMR043W	S. cerevisiae	PMC5072315
YOR372C	S. cerevisiae	PMC5072315
YDR501W	S. cerevisiae	PMC5072315
YNL309W	S. cerevisiae	PMC5072315
YER111C	S. cerevisiae	PMC5072315
YDR146C	S. cerevisiae	PMC5072315
YLR182W	S. cerevisiae	PMC5072315
YLR183C	S. cerevisiae	PMC5072315
YDR451C	S. cerevisiae	PMC5072315
YML027W	S. cerevisiae	PMC5072315
ENSMUSG00000055116	M. musculus	PMC3779439, PMC20401
ENSMUSG00000040187	M. musculus	PMC6772280
ENSMUSG00000029238	M. musculus	9616112, PMC3815553
ENSMUSG00000059824	M. musculus	2261643, PMC312673
ENSMUSG00000030103	M. musculus	12397359
ENSMUSG00000030256	M. musculus	12397359
ENSMUSG00000003949	M. musculus	PMC312673
ENSMUSG00000056749	M. musculus	PMC312673
ENSMUSG00000026077	M. musculus	11441147
ENSMUSG00000020889	M. musculus	12150932
ENSMUSG00000021775	M. musculus	12150932
ENSMUSG00000032238	M. musculus	15312651
ENSMUSG00000036192	M. musculus	9517474
ENSMUSG00000028150	M. musculus	PMC3458568
ENSMUSG00000022389	M. musculus	PMC312673
AT2G46830	A. thaliana	PMC2689956
AT5G08330	A. thaliana	19286557
AT1G01060	A. thaliana	PMC2689956
AT3G46640	A. thaliana	21447790
AT5G24470	A. thaliana	20233950
AT5G02810	A. thaliana	20233950
AT2G46790	A. thaliana	20233950
AT5G02840	A. thaliana	21483796
AT5G52660	A. thaliana	21483796
AT3G09600	A. thaliana	21483796
AT5G61380	A. thaliana	22315425
